# Molecular basis of competence for neural induction in the chick embryo

**DOI:** 10.64898/2026.06.03.729870

**Authors:** Charlotte Colle, Vlad Arimia, Hui-Chun Lu, Claire Anderson, Leslie Dale, Claudio D. Stern

## Abstract

Competence is the capacity of a cell or tissue to respond to a specific inducing signal from a neighbouring tissue, by changing its fate in a specific direction. Neural induction is the process by which the epiblast of the early embryo responds to signals from the organizer (the tip of the primitive streak in amniotes) by forming a neural plate. Here we study why three regions of the early chick embryo lack competence to respond to neural induction by a grafted organizer: the outer anterior area opaca and the posterior area opaca at primitive streak stages (HH3^+^-4^-^), and the inner anterior area opaca at head process stage (HH5), in comparison with the competent anterior inner area opaca at HH3^+^-4^-^. Molecular analysis of these tissues, and their temporal dynamics following exposure to the organizer, reveals several differences. Among them, increased BMP and decreased ERK signalling characterise the non-competent regions. Inhibition of BMP can restore competence to HH5 epiblast; a combination of BMP-inhibition with ERK-stimulation by FGF8 can confer competence to the outer area opaca, whereas none of these can endow posterior epiblast with competence for neural induction. We conclude that spatiotemporal competence of epiblast for neural induction is regulated by several mechanisms, including extracellular signals.
