## Supplementary Data File 3 for "Molecular basis of competence for neural induction in the chick embryo"

### Sheet: explaination
genes in bold font	genes that are failed either UP or DOWN regulated based on Charlotte NanoString data
genes coloured in red	genes that failed to upregulate and have regulatory inputs to other genes
genes coloured in blue	genes that failed to donwregulate and have regulatory inputs to other genes
X	genes are not in GRN

### Sheet: summary
Gene_Name	Gene_ID	Outer	Posterior	Late	GRN	Note
AATF	NM_001030724.1
APOA1	ENSGALT00000011524.1	failed down at 3H			X
ASTERIX	XM_003643512.2
ASXL2	NM_001031096.1
ASXL3	XM_419185.4
ATF3	XM_419429.2
ATF7IP	NM_001012813.1
BACH1	XM_004938377.1	failed down from 3H			expressed at 0H then down
BAZ1A	XM_004941760.1
BCL11A	NM_001031031.1	failed up at 3H		failed up from 3H	X
BCL2	NM_205339.1			failed up from 5H	X
BERT	EU118175.1
BHLHE40	NM_001277144.1
BLIMP1	ENSGALT00000024824.1	failed up at 3H	failed up at 3H		expressed at 1 and 3H	doesn't express after 3H
BMI1	NM_001007988.1
BMP4	NM_205237.2	failed down from 3H		failed down from 3H	X
BRACHYURY	NM_204940.1
BRD8	NM_001006148.1
BTBD11	XM_004937809.1
BTBD6	XM_004936422.1			failed up from 3H	no expression throughout
C4H4ORF21	XM_426326.4	failed up at 3H		failed up at 3 and 5H	X
CALFACILITIN	GQ504719.1
CANT1	NM_001031581.1
CBFA2T2	NM_001011689.1	failed up from 3H			expressed from 3H
CBX1	NM_204332.1
CBX2	XM_423911.4
CBY1	NM_001278149.1
CCND1	NM_205381.1	failed up from 3H			expressed from 1H
CDCA7	XM_423365.4	failed up from 3H			expressed from 3H
CDKN1B	ENSGALT00000023032.1
CDR2	NM_001030642.1
CDR2L	XM_426243.4		failed up at 5H	failed up from 5H	X
CDX1	NM_204676.2
CDX2	NM_204311.1
CDX4	NM_204614.1	failed down at 3H	failed down at 3H		X
CEBPB	NM_205253.2				expressed at 1H and then downregulated from 9H
CHD7	ENSGALT00000036735.1
CHRD	NM_204980.1
CHURC1	NM_204709.1
CITED2	NM_206844.1
CITED4	NM_204718.2	failed up from 3H		failed up at 3H	expressed from 3H
CNOT1	NM_001277133.1
CNOT2	NM_001012808.1
CNTNAP5	NM_001048079.1		failed up at 5H		X
COPS5	NM_001039311.1
CREBL2	NM_001278110.1
CRIP2	XM_422218.4
CRTC1	XM_003642883.2				expressed from 5H
CRYM	XM_424610.4
CSRNP1	XM_418530.4				no expression throughout
CSRP1	NM_205248.1
CSRP2	NM_205208.1	failed down at 3H		failed down at 3H	expressed at 0H then down
CXCL14	NM_204712.2				X
CYP26A1	NM_001001129.1	failed up at 9H	failed up at 9H		X
CYP26C1	XM_421678.2	failed up at 9H	failed up at 9H (expression level is much lower than cometent tissue)		X
DACH1	ENSGALT00000027373.1
DAD1	NM_001007473.1
DBX1	NM_001199474.1	failed up at 9H			X
DBX2	ENSGALT00000038776.1
DLX3	NM_204804.1
DLX5	NM_204159.1
DLX6	ENSGALT00000038006.1
DMAP1	XM_422417.4
DMBX1	XM_001234035.2	failed up at 9H			X
DNAJC1	ENSGALT00000012853.1
DNMT3A	NM_001024832.1		failed up at 3H		expressed from 1H
DNMT3B	NM_001024828.1
E2F2	FJ770467.1
E2F3	XM_418915.4
E2F8	ENSGALT00000006406.1
EBF1	NM_204752.1
ECE1	NM_204717.1
EHF	NM_001277584.1
EHMT1	NM_001012532.1
ELF1	NM_001006269.1
ELF3	XM_419257.4			failed down at 3 and 5H	X
ELF5	XM_004941542.1	failed down at 1 and 3H			X
en2	ENSGALT00000038721.1
ENC1	XM_424790.4	failed up at 3H	lower expression throughout		expressed from 1H
ENS-1	NM_001080873.1
ENS-3	NM_204632.1
ENSGALG00000014558	ENSGALG00000014558.1
ENSGALG00000023936	ENSGALT00000040296.1
EOMES	XM_426003.4	failed up from 3H	failed up at 3H		expressed from 3H
EPAS1	NM_204807.1	failed down at 3H			X
ESRRG	NM_001007081.1
ETS2	NM_205312.1	failed down at 3H		failed down at 3 and 5H	expressed at 0H then down
ETV1	NM_204917.1
ETV4	ENSGALT00000031379.1
ETV5	ENSGALT00000009265.1
EYA1	ENSGALT00000025181.1
EYA2	NM_204915.1
EZH2	ENSGALT00000020263.1
FGF3	NM_205327.1
FOXA2	NM_204770.1	failed up from 5H		failed up from 5H	expressed from 5H
FOXB1	XM_004943754.1			failed down at 1H	X
FOXC2	NM_205138.1
FOXF1	XM_414186.4	failed down from 3H			X
FOXG1	NM_205193.1
FOXI1	ENSGALT00000003284.1
FOXI3	ENSGALT00000037124.1
FOXM1	ENSGALT00000029983.1
FOXN2	NM_001039284.1
FOXP1	NM_001024827.1
FTH1	NM_205086.1
FUBP1	NM_001006535.1
FZD7	ENSGALT00000031605.1
GAPDH	NM_204305.1
GATA2	NM_001003797.1	failed down at 3H		failed down at 1H	expressed at 0H then down
GATA3	NM_001008444.1
GATAD2B	XM_423773.4
GBX2	NM_205068.1	failed up at 3H			expressed from 3H
GCM1	NM_206980.1
GFI1	XM_426644.4				X
GLI2	NM_001098851.1
GLI3	NM_001271903.1
GMNN	NM_001031010.1
GRHL1	XM_004935752.1				expressed at 0H then down
GRHL2	XM_004939981.1	failed down from 3H			expressed at 0H then down
GRHL3	XM_004947907.1	failed down at 3H		failed at 1H	expressed at 0H then down
GSC	NM_205331.1
HAND1	ENSGALT00000046051.1	failed down from 3H			no expression throughout
HDX	NM_001031120.3
HES1	NM_001005848.1
HES5	NM_001012695.1	failed up from 3H			X
HESX1	NM_205012.1	failed up at 3H	failed up at 3H		expressed from 7H
HEY1	ENSGALT00000025381.1	failed up from 5H			expressed from 3H
HEY2	ENSGALT00000023951.1
HIC2	XM_001232784.1	failed down at 3H	failed down at 3H		expressed at 0H then down
HIF1A	NM_204297.1				expressed from 3H
HIPK2	XM_003640420.2
HIVEP2	XM_419711.4
HIVEP3	XM_004947685.1	failed up at 1 and 3H		failed up from 3H	X
HMGA1	NM_204369.1	failed up at 3H			expressed from 3H
HMGA2	NM_205001.1
HMGXB4	ENSGALT00000020504.1
HMX3	NM_001007985.1
HOMER2	ENSGALT00000009667.1
HOXA1	XM_003640697.2	failed down at 3H			expressed at 0H then down
HOXA2	NM_205150.1	failed down at 3H	failed down at 3H	failed down from 3H	X
HOXB1	NM_001080859.2	failed up at 9H			expressed at 12H
HOXC6	XM_003643454.2
ID1	ENSGALT00000010025.1	failed down at 3 and 5 H			expressed from 7H
ID2	ENSGALT00000036925.1	failed down at 1 and 3H			expressed at 0H then down
ID3	NM_204589.1	failed down at 3H			expressed at 0H then down
IGHMBP2	NM_001031175.1
ING5	NM_001031312.1	failed up from 3H		failed up from 3H	expressed from 3H
INTS1	XM_414768.4
IRF1	NM_205415.1
IRF6	XM_417990.4
IRF7	NM_205372.1
IRF8	NM_205416.1
IRX1	NM_001030338.1		failed up at 3H		expressed at 3H
IRX2	NM_001030336.1	failed up at 3H	failed up at 3H		expressed at 3H
IRX3	AJ238355.1
ISX	XM_004937800.1		failed down at 1H
IVNS1ABP	XM_004949880.1				expressed from 5H
JDP2	NM_001277887.1
KAT2B	XM_426001.4		failed up from 3H		expressed at 3H
KCNAB1	NM_204906.1
KDM4A	XM_422410.2
KERATIN7	ENSGALT00000045526.1
KIAA2018	NM_001277825.1
KLF15	XM_004944605.1
KLF3	XM_427367.2
KLF4	ENSGALT00000042652.1	failed up from 5H	failed up at 9H	failed up at 9H	X
KLF5	XM_417013.4				expressed at 0H then down
KLF6	NM_001030969.1
KREMEN1	ENSGALT00000009327.1	failed down at 3H	failed down at 3H	failed down at 3H	X
KRT19	NM_205009.1	failed down from 3H (high fpkm in induced tissue)			X
LDB2	NM_204829.1
LDHA	ENSGALT00000039415.1
LEF1	NM_205013.2
LFNG	ENSGALT00000006809.1			failed up from 3H	X
LHX5	XM_004934489.1	failed up at 9H (expression level is much lower than competent tissue)	failed up at 9H		expressed from 5H
LIN28A	NM_001031774.2
LIN28B	NM_001034818.1	failed up at 3H	failed up at 3H		expressed from 1H
LITAF	NM_204267.1
LMO7	XM_004938645.1	failed down at 3H			no expression throughout
LMX1B	NM_205358.1	failed down at 3H			expressed from 9H
LOC419131	XR_026848.1
LRP11	ENSGALT00000031799.1
MAFA	NM_205025.1			failed up at 3H	expressed from 3H
MAML2	XM_003640590.2
MAML3	XM_420411.4
MBD3	NM_001079751.1
MBNL2	NM_001163376.1	failed down at 3H			no expression throughout
MDFI	XM_418042.4
MEF2D	ENSGALT00000023483.1				expressed at 0H then down
MEIS1	NM_001139477.1	failed up at 3H	failed up at 3H		expressed at 12H
MEIS2	NM_204803.1	failed up at 3H		failed up at 3H (expression level is lower)	expressed from 3H
MGA	XM_421144.4
MID1	NM_204129.1
MIER1	NM_001031292.1
MIXL1	NM_204990.1
MKL1	XM_416243.4
MLLT10	ENSGALT00000012873.1
MLLT3	XM_004949131.1	failed up from 5H			X
MLXIP	XM_415149.4	failed up at 3H			expressed at 3H
MSX1	NM_205488.1	failed down at 3H	failed down at 3H		expressed at 0H then down
MSX2	NM_204559.1	failed down at 3H			X
MTA1	NM_001012953.1	failed up at 3H			expressed from 3H
MYB	ENSGALT00000022624.1
MYC	NM_001030952.1	failed down at 3H		failed down at 3H	expressed at 0H then down
MYCN	NM_001031091.1				expressed from 3H
MYNN	ENSGALT00000015328.1
MYSM1	NM_001012927.1
NAB1	NM_204268.2
NANOG	NM_001146142.1
NCAM1	NM_001128828.2
NCOA2	XM_001231577.3
NEUROG2	NM_204796.1
NFKB1	NM_205134.1
NFKB2	NM_204413.1
NKX1-2	XM_003641503.2
NKX6-2	NM_001199548.1
NOGGIN	NM_001039604.1
NPAS3	ENSGALT00000016244.1
NR0B1	NM_204593.1
NR2C2	XM_004944728.1
NRIP1	XM_004938351.1
NSD1	XM_015293828.1
NTRK3	NM_205169.1
OBELIX	AY103477.1
OTX2	NM_204520.2	failed up at 3H			expressed from 1H
OVOL2	ENSGALT00000014161.1
PAX2	NM_204793.1
PAX3	NM_204269.1
PAX6	NM_205066.1
PBX4	XM_004950821.1
PCNA	NM_204170.1
PDCD4	ENSGALT00000014159.1			failed up at 9H	X
PDLIM1	XM_004942093.1			failed down from 5H	no expression throughout
PDLIM4	NM_204839.1				expressed from 3H
PDLIM5	ENSGALT00000037662.1	failed down at 3 and 5 H			expressed at 0H then down
PHF10	ENSGALT00000018250.1
PHF15	XM_004944998.1			failed up at 3H	expressed at 5 and 7H
PHTF1	XM_418005.4				expressed from 3H
PITX1	NM_001167684.1	failed down at 3H			X
PITX2	NM_205010.1	failed down at 3H	failed down at 3H	failed down at 3H	expressed at 0H then down
POGZ	ENSGALT00000041392.1
POUV	NM_001110178.1
PPARGC1A	NM_001006457.1	failed down at 3H			no expression throughout
PRDM14	ENSGALT00000036696.1
PSIP1	NM_001031610.2
PTCH1	ENSGALT00000020601.1
PTCH2	XM_422426.2	failed up at 3H			X
PTRF	NM_001001471.1	failed down at 5H		failed down from 3H	X
PTTG1	NM_001277741.1
PUF60	NM_001031380.1
RARB	NM_205326.1	failed down at 3H			X
RASSF7	XM_004941476.1
RFX2	XM_418212.2
RFX3	XM_003642990.2
RFX4	XM_416306.2
RIPPLY3	XM_004934542.1
RNF14	NM_001030623.2
RREB1	NM_205049.1	failed down at 3H		downregulated but high expression level at induced tissue	no expression throughout
RUNX1T1	NM_204744.1
RUNX2	NM_204128.1
RUNX3	XM_001232977.3
RYBP	ENSGALT00000012632.1
SALL1	NM_204707.1				expressed at 3, 9 and 12H
SALL3	NM_204647.1
SALL4	ENSGALT00000012710.1			failed up at 9H	X
SAMD4A	XM_004936485.1
SCML2	XM_004934693.1				no expression throughout
SETD1B	NM_001030661.1
SETD2	ENSGALT00000008839.1			failed up at 3H	expression from 3H
SIN3A	XM_004943705.1
SIX1	NM_001044685.1
SIX2	NM_001044695.1
SIX3	NM_204364.1
SIX4	ENSGALT00000028076.1
SMAD1	NM_001201455.1
SMAD2	NM_204561.1	failed up at 3H		failed up at 3 and 5H	expressed at 12H
SMAD6	NM_204248.1
SMAD7	XM_427238.2
SMARCA2	NM_205139.1	failed down at 3H		failed down at 3H	no expression throughout
SMARCD1	XM_003643118.2
SNAI1	NM_205142.1	failed up from 3H	failed up at 3 and 5H	failed up from 3H	expressed from 1H
SNAI2	XM_419196.2			failed up from 5H	X
SOX1	NM_204333.1
SOX10	NM_204792.1
SOX11	NM_205187.1	failed up at 1 and 3H			expressed from 5H
SOX13	XM_003642722.2
SOX2	NM_205188.1	failed up at 3H		failed up	expressed from 7H
SOX3	NM_204195.1
SOX4	NM_204484.1	failed up at 1 and 3H			expressed from 1H
SOX8	NM_204731.1
SOX9	NM_204281.1	failed down at 3H		failed down at 3H	X
SP4	ENSGALT00000017736.1
SPRED1	NM_001199709.1	failed up at 3H	failed up at 3 and 5H		X
SPRY1	NM_001097524.1	failed up at 3H	failed up at 3H		X
SPRY2	NM_204800.1	failed up at 3H	failed up at 3 and 5H	failed up at 1 and 3H	X
SSTR5	NM_001024834.1
ST18	XM_004939854.1
STOX1	XM_003641470.2
STOX2	ENSGALT00000017319.1
TADA3	XM_414389.4
TBL1XR1	NM_001031369.1	failed up at 3H			expressed from 3H
TBPL2	NM_001098853.1
TBX1	XM_001234619.1
TBX3	ENSGALT00000010560.1	failed down at 3H			expressed at 0H then down
TBX6L	AB193180.1		failed up from 5H		X
TCF12	NM_205375.2
TCF7	NM_204547.1			failed up from 5H	expressed only at 3H
TCF7L1	XM_003643906.2
TCF7L2	NM_001206510.2				expressed from 7H
TFAP2A	NM_205094.1	failed down at 3H		failed down from 3H (high expression in induced tissue)	expressed at 0H then down
TFAP2C	XM_003642494.2
TFAP2E	XM_417778.3	failed down at 3H			X
TFCP2L1	XM_422087.4	failed down at 3H	failed down at 3H		no expression throughout
TGIF1	NM_205379.1				expressed from 1H
TGIF2	ENSGALT00000030938.1
THRA	NM_205313.1
TLE1	XM_003643037.2	failed down at 3H			X
TOX	NM_001031025.1				expressed at 3H
TOX2	XM_004946975.1
TOX3	ENSGALT00000005929.1		failed up from 5H		X
TP53	NM_205264.1
TP53BP2	XM_419394.4
TRIM24	ENSGALT00000020916.1		failed up at 3H		expressed from 1H
TRIM3	XM_422922.4
TRNAU1AP	XR_213607.1
TSHZ3	XM_414125.3
UBB	ENSGALT00000039524.1
VGLL1	XM_004940683.1	failed down at 3H		failed down at 3H	expressed at 0H then down
VGLL2	NM_001145990.1
WDR1	NM_001004402.1	failed up from 3H		failed up from 3H	X
WHSC1	ENSGALT00000025327.1				expressed from 5H
YEATS4	ENSGALT00000016197.1	failed up from 3H	failed up at 3H	failed up at 3H	expressed from 3H
ZBTB1	XM_001234834.1
ZBTB16	XM_015298212.1		failed down at 3H		X
ZBTB46	XM_004947124.1
ZEB1	NM_205131.1		failed up from 3H		X
ZEB2	ENSGALT00000020339.1	failed up at 9H	failed up at 5H	failed up at 9H	expressed at 12H
ZFHX3	XM_414230.4
ZFP1	ENSGALT00000000466.1
ZFPM2	XM_418380.4
ZHX2	ENSGALT00000026439.1	failed up at 9H	failed up at 3H		expressed from 3H
ZIC1	NM_204254.1	failed up at 9H			X
ZIC2	XR_026941.1	failed up at 3H	failed up at 3H		expressed from 5H
ZIC3	ENSGALT00000010497.1	failed up at 3H (expression level is mich lower than competent tissue)			expressed from 3H
ZIC4	XM_422698.2
ZMYM3	XM_004940633.1
ZMYND11	XM_004939164.1			failed down at 3H	no expression throughout
ZNF131	XM_429143.4
ZNF185	ENSGALT00000012104.1	failed down at 3H			no expression throughout
ZNF217	ENSGALT00000012648.1
ZNF277	NM_001195469.1	failed down at 3H			expressed from 3H
ZNF367	XM_425046.4				X
ZNF385C	XM_004948613.1
ZNF414	XM_004948755.1
ZNF423	ENSGALT00000006188.1
ZNF462	ENSGALT00000024915.1	failed down at 3H			expressed from 1H
ZNF469	XM_004944286.1	failed up from 3H	failed up at 3H	failed up at 3 and 5H	expressed at 3H
ZNF507	XM_414126.2
ZNF516	XM_419095.2	failed up from 3H			expressed from 5H
ZNF518B	XM_420787.4
ZNF521	XM_004939809.1			failed at 9H	expressed from 5H
ZNF821	XM_004944355.1
total number of failed genes		96	38	47
